# *Anacapa Toolkit*: an environmental DNA toolkit for processing multilocus metabarcode datasets

**DOI:** 10.1101/488627

**Authors:** Emily E. Curd, Zack Gold, Gaurav S Kandlikar, Jesse Gomer, Max Ogden, Taylor O’Connell, Lenore Pipes, Teia Schweizer, Laura Rabichow, Meixi Lin, Baochen Shi, Paul Barber, Nathan Kraft, Robert Wayne, Rachel S. Meyer

## Abstract

1. Environmental DNA (eDNA) metabarcoding is a promising method to monitor species and community diversity that is rapid, affordable, and non-invasive. Longstanding needs of the eDNA community are modular informatics tools, comprehensive and customizable reference databases, flexibility across high-throughput sequencing platforms, fast multilocus metabarcode processing, and accurate taxonomic assignment. As bioinformatics tools continue to improve, addressing each of these demands within a single bioinformatics toolkit is becoming a reality.

2. We present the modular metabarcode sequence toolkit Anacapa (https://github.com/limey-bean/Anacapa/), which addresses the above needs, allowing users to build comprehensive reference databases and assign taxonomy to raw multilocus metabarcode sequence data A novel aspect of Anacapa is our database building module, Creating Reference libraries Using eXisting tools (*CRUX*), which generates comprehensive reference databases for specific user-defined metabarcode loci. The Quality Control and Dereplication module sorts and processes multiple metabarcode loci and processes merged, unmerged and unpaired reads maximizing recovered diversity. Followed by amplicon sequence variants (ASVs) detection using *DADA2*. The Anacapa Classifier module aligns these ASVs to CRUX-generated reference databases using *Bowtie2*. Taxonomy is assigned to ASVs with confidence scores using a Bayesian Lowest Common Ancestor (*BLCA*) method. The *Anacapa Toolkit* also includes an R package, ranacapa, for automated results exploration through standard biodiversity statistical analysis.

3. We performed a series of benchmarking tests to verify that the Anacapa Toolkit generates comprehensive reference databases that capture wide taxonomic diversity and that it can assign high-quality taxonomy to both MiSeq-length and Hi-Seq length sequence data. We demonstrate the value of the *Anacapa Toolkit* to assigning taxonomy to eDNA sequences from seawater samples from southern California including capability of this tool kit to process multilocus metabarcoding data.

4. The *Anacapa Toolkit* broadens the exploration of eDNA and assists in biodiversity assessment and management by generating metabarcode specific databases, processing multilocus data, retaining all read types, and expanding non-traditional eDNA targets. Anacapa software and source code are open and available in a virtual container to ease installation.
