## Supplementary material for "*Anacapa Toolkit*: an environmental DNA toolkit for processing multilocus metabarcode datasets"

### Sheet: S1.1
Table S1.1. Primers used to amplify eDNA in this study and used to generate CRUX reference databases published with this study in DRYAD.
Gene	Forward Primer	Sequence	Reverse Primer	Sequence	Reference
12S	MiFish-U F	GTCGGTAAAACTCGTGCCAGC	MiFish-U R	CATAGTGGGGTATCTAATCCCAGTTTG	Miya et al. 2015
16S	515F	GTGYCAGCMGCCGCGGTAA	806R	GGACTACNVGGGTWTCTAAT	see Caporaso et al., 2012
18S V4	Reuk454FWD1	CCAGCASCYGCGGTAATTCC	V4r	ACTTTCGTTCTTGAT	F: Stoeck et al.2010, R: Bradley et al. 2016
18S V8-V9	V8f	ATAACAGGTCTGTGATGCCCT	1510r	CCTTCYGCAGGTTCACCTAC	Bradley et al. 2016
18S	Euk_1391f	GTACACACCGCCCGTC	EukBr	TGATCCTTCTGCAGGTTCACCTAC	Amaral-Zettler et al. 2009
Plant ITS2 (PITS)	ITS-S2F	ATGCGATACTTGGTGTGAAT	ITS-S3R	GACGCTTCTCCAGACTACAAT	Gu et al. 2013
CO1	mlCOIintF	GGWACWGGWTGAACWGTWTAYCCYCC	jgHCO2198	TANACYTCnGGRTGNCCRAARAAYCA	F: Leray et al. 2013, R: Geller et al. 2013
Fungal ITS (FITS)	ITS5	GGAAGTAAAAGTCGTAACAAGG	5.8S	CAAGAGATCCGTTGTTGAAAGTT	F: White et al., 1990, R: Epp et al. 2012
Literature Cited
Amaral-Zettler, L.A., McCliment, E.A., Ducklow, H.W. and Huse, S.M., 2009. A method for studying protistan diversity using massively parallel sequencing of V9 hypervariable regions of small-subunit ribosomal RNA genes. PloS one, 4: p.e6372.
Bradley, I.M., Pinto, A.J. and Guest, J.S., 2016. Design and evaluation of Illumina MiSeq-compatible, 18S rRNA gene-specific primers for improved characterization of mixed phototrophic communities. Applied and environmental microbiology, 82(19), pp.5878-5891.
Caporaso J. G., Lauber C. L., Walters W. A., Berg-Lyons D., Huntley J., et al. - Ultrahigh- throughput microbial community analysis on the Illumina HiSeq and MiSeq platforms. The ISME Journal 6 (2012) 1621–1624. doi: 10.1038/ismej.2012.8 PMID: 22402401.
Epp, L.S., Boessenkool, S., Bellemain, E.P., Haile, J., Esposito, A., Riaz, T., Erseus, C., Gusarov, V.I., Edwards, M.E., Johnsen, A. and Stenøien, H.K., 2012. New environmental metabarcodes for analysing soil DNA: potential for studying past and present ecosystems. Molecular Ecology, 21: pp.1821-1833.
Geller, J., Meyer, C., Parker, M. and Hawk, H., 2013. Redesign of PCR primers for mitochondrial cytochrome c oxidase subunit I for marine invertebrates and application in all‐taxa biotic surveys. Molecular ecology resources, 13(5), pp.851-861.
Gu, W., Song, J., Cao, Y., Sun, Q., Yao, H., Wu, Q., Chao, J., Zhou, J., Xue, W. and Duan, J., 2013. Application of the ITS2 region for barcoding medicinal plants of Selaginellaceae in Pteridophyta. PloS one, 8: p.e67818.
Leray, M., Yang, J.Y., Meyer, C.P., Mills, S.C., Agudelo, N., Ranwez, V., Boehm, J.T. and Machida, R.J., 2013. A new versatile primer set targeting a short fragment of the mitochondrial COI region for metabarcoding metazoan diversity: application for characterizing coral reef fish gut contents. Frontiers in Zoology, 10 p.34.
Miya, M., Sato, Y., Fukunaga, T., Sado, T., Poulsen, J.Y., Sato, K., Minamoto, T., Yamamoto, S., Yamanaka, H., Araki, H. and Kondoh, M., 2015. MiFish, a set of universal PCR primers for metabarcoding environmental DNA from fishes: detection of more than 230 subtropical marine species. Royal Society open science, 2, p.150088.
Stoeck, T., Bass, D., Nebel, M., Christen, R., Jones, M.D., Breiner, H.W. and Richards, T.A., 2010. Multiple marker parallel tag environmental DNA sequencing reveals a highly complex eukaryotic community in marine anoxic water. Molecular Ecology, 19, pp.21-31.
White, T.J., Bruns, T., Lee, S.J.W.T. and Taylor, J.L., 1990. Amplification and direct sequencing of fungal ribosomal RNA genes for phylogenetics. PCR protocols: a guide to methods and applications, 18(1), pp.315-322.
