## Supplementary material for "*Anacapa Toolkit*: an environmental DNA toolkit for processing multilocus metabarcode datasets"

### Sheet: S2.1
Table S2.1. Primers used to amplify eDNA metabarcodes in this study and/or to generate CRUX reference databases.
Gene	Forward Primer	Sequence	Reverse Primer	Sequence	Reference
12S	MiFish-U F	GTCGGTAAAACTCGTGCCAGC	MiFish-U R	CATAGTGGGGTATCTAATCCCAGTTTG	Miya et al. 2015
16S	515F	GTGYCAGCMGCCGCGGTAA	806R	GGACTACNVGGGTWTCTAAT	Caporaso et al., 2012
18S V4	Reuk454FWD1	CCAGCASCYGCGGTAATTCC	V4r	ACTTTCGTTCTTGAT	F: Stoeck et al.2010, R: Bradley et al. 2016
18S V8-V9	V8f	ATAACAGGTCTGTGATGCCCT	1510r	CCTTCYGCAGGTTCACCTAC	Bradley et al. 2016
18S	Euk_1391f	GTACACACCGCCCGTC	EukBr	TGATCCTTCTGCAGGTTCACCTAC	Amaral-Zettler et al. 2009
Plant ITS2 (PITS)	ITS-S2F	ATGCGATACTTGGTGTGAAT	ITS-S3R	GACGCTTCTCCAGACTACAAT	Gu et al. 2013
CO1	mlCOIintF	GGWACWGGWTGAACWGTWTAYCCYCC	jgHCO2198	TANACYTCnGGRTGNCCRAARAAYCA	F: Leray et al. 2013, R: Geller et al. 2013
Fungal ITS (FITS)	ITS5	GGAAGTAAAAGTCGTAACAAGG	5.8S	CAAGAGATCCGTTGTTGAAAGTT	F: White et al. 1990, R: Epp et al. 2012

### Sheet: S2.2
Table S2.2. Mock datasets comprised of (1) Sanger sequenced isolates used for tests shown in Appendix 3 Figure 1 and Appendix 4 Figure 2, and (2) MiSeq pools of mock communities used for tests in Figure 3 and Appendix 5 Figure 1.
Marker	Metabarcode Primers	Sanger Sequenced Isolates with barcode	MiSeq pools tested in current study	Reference
16S	515f, 806r (Caporaso et al. 2012)	8		Krohn et al. 2016
16S	515f, 806r (Caporaso et al. 2012)	35b	1	Callahan et al. 2016
16S	515f, 806r (Caporaso et al. 2012)	32		Kozich et al. 2013
CO1	mlCOIintF, jgHCO2198 (Leray et al., 2013, Geller et al. 2013)	34	1c	Leray et al. 2017
18S V4	Reuk454FWD1 (Stoeck et al.2010), V4r (Bradley et al. 2016)	12	4d	Bradley et al. 2016
18S V8-9	1132r, 1510r (Bradley et al. 2016)	12	4d	Bradley et al. 2016
a All reads were trimmed to the size of the metabarcode minus primers
b 27 unique species
c Analyzed the 'run 1' data as a single MiSeq pool
d Selected 4 libraries that contain pools of either 6 or 12 species. The samples contain the following number of species; MC11 (n=6), MC21 (n=12), MC51 (n=12), MC61 (n=12).
